# Large-scale discovery of potent, compact and lineage specific enhancers for gene therapy vectors

**DOI:** 10.1101/2023.10.04.559165

**Authors:** Nikoletta Psatha, Pavel Sova, Grigorios Georgolopoulos, Kiriaki Paschoudi, Mineo Iwata, Jordan Bloom, Tatyana Ulyanova, Hao Wang, Alexandra Kirtsou, Ninos-Ioannis Vasiloudis, Matthew S. Wilken, John A. Stamatoyannopoulos, Evangelia Yannaki, Thalia Papayanopoulou, George Stamatoyannopoulos, Jeff Vierstra

## Abstract

Regulation of gene expression during cell development and differentiation is chiefly orchestrated by distal noncoding regulatory elements that precisely modulate cell selective gene activity. Gene therapy vectors rely on the cellular and context specificity of regulatory DNA elements to express therapeutic transgenes in the correct location and time. Here, we develop a straight-forward, one-shot approach to screen putative regulatory sequences identified in large-scale epigenomics profiling experiments for precise and programmable control of transgenes encoded within gene therapy viral vectors. We designed a library of 15,000 short sequences (∼200bp) derived from a set of developmentally active DHS elements during human *ex vivo* erythropoiesis and cloned them into a GFP reporter lentiviral vector. In an erythroid progenitor cell line, these elements display a gradient of transcriptional enhancer activity, with some demonstrating equivalent activity to the canonical β-globin μLCR despite a 9-fold smaller size. We show that these elements are both highly cell type restricted and developmental stage specific both *in vitro* and *in vivo*. Finally, we replace the μLCR element with one of the novel short enhancers in a β-thalassemia lentiviral therapeutic vector and efficiently correct the thalassemic phenotype in patient-derived HSPCs. More broadly, our approach provides further insights into enhancer biology with wider implications into the development of highly cell type specific and efficacious viral vectors for human gene therapy.
