## Supplemental Table 1 for "Large-scale discovery of potent, compact and lineage specific enhancers for gene therapy vectors"

### Sheet: Sheet1
chr	start	stop	nearest gene
chr2	60498184	60498557	BCL11A
chr22	46241428	46241728	PPARA
chr8	128045021	128045321	PVT1
chrX	48785848	48786148	GATA1
chr2	46316550	46316850	EPAS1
chr11	5596558	5596858	TRIM6
chr11	97963698	97963998	CNTN5
chr14	64841791	64842138	SPTB
chr1	1261248	1261548	UBE2J2
chr20	62487499	62487800	GATA5
chr18	50425202	50425502	SKA1
chr8	41772727	41773027	ANK1
chr1	151370273	151370808	SELENBP1
chr15	68704536	68704836	CORO2B
chr22	39363825	39364125	SYNGR1
chr8	144315027	144315327	DGAT1
chr9	33560240	33560540	ANKRD18B
chr12	54295711	54296011	NFE2
chr16	50263331	50263631	ADCY7
chr12	122097938	122098238	MLXIP
chr3	168116318	168116618	GOLIM4
chr11	43747534	43747834	HSD17B12
chr8	127960275	127960575	PVT1
chr7	117014726	117015026	ST7
chr9	76362543	76362843	PCSK5
chr2	126674072	126674372	GYPC
chrX	48782893	48783194	GATA1
chr19	55228726	55229026	TMEM86B
chr2	70717620	70717920	ADD2
chr4	183395470	183395770	CDKN2AIP
chr2	47336928	47337228	LOC101927043
chr17	27986802	27987102	LINC01992
chrX	17072370	17072670	REPS2
chr20	32642382	32642682	C20orf203
chr5	96741968	96742268	CAST
chr1	76040387	76040687	LOC101927342
chr1	109218562	109218862	SARS
chr16	78620317	78620617	WWOX
chr9	76630916	76631216	PRUNE2
chr3	12953260	12953560	IQSEC1
chr12	113932862	113933162	RBM19
chr22	36982192	36982492	TEX33
chr7	64945034	64945334	ZNF273
chr18	46153253	46153553	C18orf25
chr19	51800394	51800694	FPR3
chr1	202159914	202160214	PTPN7
chr5	180781848	180782148	MGAT1
chr21	32181496	32181796	MIS18A
chr9	130112805	130113105	GPR107
chr8	47557223	47557523	SPIDR
chr11	75534577	75534877	GDPD5
chr6	167242508	167242808	UNC93A
chr4	54571264	54571564	LINC02260
chr15	93943686	93943986	LINC01581
chr1	223788960	223789260	TP53BP2
chr5	122113216	122113516	ZNF474
chr3	173913402	173913702	NLGN1-AS1
chr22	31626618	31626918	PISD
chr6	43947018	43947318	LINC01512
chr13	48729894	48730194	CYSLTR2
chr2	126645322	126645622	GYPC
chr16	78743010	78743310	WWOX
chr1	50620860	50621160	FAF1
chr6	37401714	37402014	RNF8
chr22	36254882	36255182	APOL1
chr22	46193926	46194226	PPARA
chr1	117655136	117655436	FAM46C
chr10	17662715	17663016	STAM
chr19	12887492	12887792	KLF1
chrX	10047202	10047502	WWC3
chr1	65293038	65293338	DNAJC6
chr12	126908007	126908307	LINC02405
chr20	55103270	55103570	LINC01441
chr13	95485051	95485351	CLDN10-AS1
chr5	176648565	176648865	TSPAN17
chr13	44387010	44387310	SERP2
chr1	40820900	40821200	KCNQ4
chr10	98910055	98910355	HPSE2
chr2	26068629	26068929	RAB10
chr7	1648270	1648570	TFAMP1
chr22	30216730	30217030	LIF-AS1
chr22	17824530	17824830	MICAL3
chr16	8182758	8183058	TMEM114
chr10	58018033	58018333	IPMK
chr2	181367486	181367786	LINC01934
chr1	40634056	40634356	RIMS3
chr2	157261293	157261593	GALNT5
chr7	142962231	142962531	KEL
chr1	94024137	94024437	ABCA4
chr4	78692025	78692325	LINC01094
chr8	92095299	92095599	RUNX1T1
chr10	30752615	30752915	LOC105376480
chr5	86526768	86527068	COX7C
chr2	126661752	126662053	GYPC
chr2	11398773	11399073	LINC00570
chr7	43756827	43757127	BLVRA
chr12	14843437	14843737	ART4
chr2	6847294	6847594	CMPK2
chr7	100624115	100624416	TFR2
chr1	202944470	202944770	ADIPOR1
chr16	15521950	15522250	C16orf45
chr14	54754692	54754992	SAMD4A
chr1	220966852	220967152	HLX
chr16	19487908	19488208	TMC5
chr4	55386932	55387232	SRD5A3-AS1
chr2	235460669	235460969	AGAP1
chr2	111182155	111182455	MIR4435-2HG
chr3	155890758	155891058	GMPS
chr2	170013886	170014186	UBR3
chr11	13767493	13767793	LINC02548
chr19	5091067	5091367	KDM4B
chr16	68772110	68772410	CDH1
chr15	78762928	78763228	ADAMTS7
chr9	87777048	87777348	CTSL3P
chr2	8615799	8616099	LINC01814
chr3	133851493	133851793	RAB6B
chr6	111804902	111805202	FYN
chr14	73771969	73772269	ELMSAN1
chr1	87754204	87754504	LINC01364
chr4	148273714	148274014	NR3C2
chrX	151633167	151633467	PASD1
chr10	91103762	91104062	LINC00502
chr7	140322844	140323144	SLC37A3
chr11	59706922	59707222	OR10V1
chr14	72823320	72823620	DPF3
chr10	69242107	69242407	HKDC1
chr2	101682332	101682632	MAP4K4
chr9	121334066	121334366	GSN
chr1	21531300	21531600	ALPL
chr1	30128920	30129220	LINC01648
chr8	9164470	9164770	PPP1R3B
chr10	96829446	96829746	MIR607
chr22	40955764	40956064	RBX1
chr1	230143626	230143926	GALNT2
chr1	32761584	32761884	KIAA1522
chr11	124079682	124079982	VWA5A
chr22	26493300	26493600	TFIP11
chr17	1563823	1564165	PITPNA
chr7	50792417	50792717	GRB10
chr20	32334255	32334555	KIF3B
chr16	10648507	10648807	TEKT5
chr11	10456549	10456849	AMPD3
chr1	226754808	226755108	ITPKB
chr1	160823330	160823630	LY9
chr17	21255808	21256108	NATD1
chr12	28136084	28136384	LOC729291
chr10	125049574	125049874	CTBP2
chr8	13105929	13106229	DLC1
chr14	103360604	103360904	EIF5
chr16	85733245	85733545	C16orf74
chr15	73991689	73991989	STOML1
chr21	33089744	33090044	OLIG1
chr3	182920576	182920876	ATP11B
chr17	80756068	80756368	RPTOR
chr12	8781372	8781672	RIMKLB
chr8	98306287	98306587	NIPAL2
chr11	20459210	20459510	PRMT3
chr13	95361686	95361986	ABCC4
chr12	49645183	49645483	FMNL3
chr13	27242686	27242986	LINC00412
chr2	203347410	203347710	ABI2
chr18	3916143	3916443	DLGAP1
chr4	151671823	151672123	GATB
chr15	90100300	90100600	IDH2
chr16	10972204	10972504	CLEC16A
chr16	68724820	68725120	CDH1
chr14	64442390	64442690	MTHFD1
chr12	111741412	111741712	ACAD10
chr22	30881495	30881795	OSBP2
chr7	116876762	116877114	CAPZA2
chr6	10578744	10579044	GCNT2
chr11	68009530	68009830	ALDH3B1
chr11	73980641	73980941	UCP2
chr17	62143614	62143914	MED13
chr18	36200440	36200740	MOCOS
chr1	158689152	158689452	SPTA1
chr10	119520368	119520668	RGS10
chr1	204672425	204672725	LRRN2
chr2	237965034	237965334	UBE2F
chr1	198079543	198079843	NEK7
chrX	68897190	68897490	EFNB1
chr22	29831578	29831878	ASCC2
chr10	124486697	124486997	LHPP
chr22	23684649	23684949	GUSBP11
chrY	12423447	12423747	GYG2P1
chr1	1647940	1648240	CDK11B
chr4	184413294	184413594	IRF2
chr9	97960830	97961131	HEMGN
chr1	156749366	156749666	HDGF
chr13	30113678	30113978	LINC00365
chr22	50118698	50118998	MOV10L1
chr16	88688152	88688452	SNAI3-AS1
chr5	168875972	168876272	SLIT3
chr2	268406	268706	ACP1
chr22	31627338	31627638	PISD
chr6	6695015	6695315	LY86
chr3	72592114	72592414	LOC105377162
chr14	23123479	23123779	SLC7A8
chr5	76363891	76364191	SV2C
chr6	157455762	157456062	ZDHHC14
chr5	139668558	139668858	CXXC5
chr20	36808964	36809264	SOGA1
