## Supplemental Table 2 for "Large-scale discovery of potent, compact and lineage specific enhancers for gene therapy vectors"

### Sheet: Sheet2
chr	start	stop	minilibrary	Vector	Nearest TSS
chr1	151370273	151370808	old	L060	SELENBP1
chr7	116876762	116877114	old	L062	CAPZA2
chr1	158689152	158689452	old	L063	SPTA1
chr14	64841791	64842138	old	L065	SPTB
chr2	60498184	60498557	old	L067	BCL11A
chr2	126661752	126662053	old	L068	GYPC
chr7	100624115	100624416	old	L071	TFR2
chr9	97960830	97961131	old	L072	HEMGN
chrX	48782893	48783194	old	L073	GATA1
chrX	48785848	48786148	old	L074	GATA1
chr8	127960275	127960575	new	L195	PVT1
chr8	128045021	128045321	new	L196	PVT1
chr22	46193926	46194226	new	L200	PPARA
chr2	126645322	126645622	new	L202	GYPC
chr2	126674072	126674372	new	L204	GYPC
chr22	46241428	46241728	new	L223	PPARA
chr11	97963698	97963998	new	L232	CNTN5
chr7	117014726	117015026	new	L233	ST7
chr1	1261248	1261548	new	L234	UBE2J2
chr22	30216730	30217030	new	L237	LIF-AS1
chr11	124079682	124079982	new	L239	VWA5A
chr14	103360604	103360904	new	L240	EIF5
chr19	5091067	5091367	new	L241	KDM4B
chr1	223788960	223789260	new	L242	TP53BP2
chr3	173913402	173913702	new	L243	NLGN1-AS1
chr12	122097938	122098238	new	L244	MLXIP
chr16	50263331	50263631	new	L245	ADCY7
chr11	5596558	5596858	new	L246	TRIM6
chr15	68704536	68704836	new	L247	CORO2B
chr2	46316550	46316850	new	L248	EPAS1
chr8	41772727	41773027	new	L249	ANK1
chr22	39363825	39364125	new	L250	SYNGR1
chr8	144315027	144315327	new	L251	DGAT1
chr18	50425202	50425502	new	L256	SKA1
chr9	76362543	76362843	new	L257	PCSK5
chr11	43747534	43747834	new	L258	HSD17B12
chr4	183395470	183395770	new	L275	CDKN2AIP
chr9	33560240	33560540	new	L277	ANKRD188
chr3	168116318	168116618	new	L284	GOLIM4
chr2	70717620	70717920	new	L285	ADD2
