## Supplemental Table 3 for "Large-scale discovery of potent, compact and lineage specific enhancers for gene therapy vectors"

### Sheet: Sheet1
TALEN name	Targeting position	Strand	binding sequence
TL17273	PPARA enhancer 3'	MINUS	GGACACCATCTGGTCTGTTG
TL17274	PPARA enhancer 3'	PLUS	GCATCCTTTTGGAGTCCTTT
TL17275	PPARA enhancer 3'	MINUS	CTGGTCTGTTGGTCTGTTTT
TL17276	PPARA enhancer 3'	PLUS	ACAACTGCATCCTTTTGGA
TL17279	PPARA enhancer 3'	MINUS	GAACCACATACCATAGCTCC
TL17280	PPARA enhancer 3'	PLUS	TCTCCCCCCAGAGAAACCCT
TL17281	PPARA enhancer 5'	MINUS	TTTCTTTTTAACAAAACCTT
TL17282	PPARA enhancer 5'	PLUS	CTGGAAACCACAGTGTACA
TL17285	PPARA enhancer 5'	MINUS	AACAAAACCTTCAATTTCAC
TL17286	PPARA enhancer 5'	PLUS	ATATTTCTCTGGAAACCAC
TL17287	PPARA enhancer 5'	MINUS	TCAATTTCACATTTTAGTGT
TL17288	PPARA enhancer 5'	PLUS	AGGAGATCCATATATTTCT
TL20801	PVT1 enhancer 3'	PLUS	GTTTAAGGGGACATTTCTCT
TL20802	PVT1 enhancer 3'	MINUS	TTCCAGGTCTTCAATGGAAC
TL20803	PVT1 enhancer 3'	PLUS	TTAAGGGGACATTTCTCTCT
TL20804	PVT1 enhancer 3'	MINUS	TTTCCAGGTCTTCAATGGA
TL20805	PVT1 enhancer 3'	PLUS	AAGGGGACATTTCTCTCTCC
TL20806	PVT1 enhancer 3'	MINUS	GTTTTCCAGGTCTTCAATG
TL20807	PVT1 enhancer 3'	PLUS	TTCTCTCTCCTAAACTT
TL20808	PVT1 enhancer 3'	MINUS	TAACATGTTTTCCAGGTCTT
TL20809	PVT1 enhancer 5'	PLUS	ACATCCATACAATTCTTGA
TL20810	PVT1 enhancer 5'	MINUS	CATGTACCTTACAGTAGTGT
TL20811	PVT1 enhancer 5'	PLUS	ACAATTCTTGATATGTA
TL20812	PVT1 enhancer 5'	MINUS	ACTCATTCATGTACCTTACA
TL20813	PVT1 enhancer 5'	PLUS	TCTTGATATGTAGTTGA
TL20814	PVT1 enhancer 5'	MINUS	ACTTACTCATTCATGTAC
TL20815	PVT1 enhancer 5'	PLUS	TGACATACACTACTGT
TL20816	PVT1 enhancer 5'	MINUS	TCATTCCTTTATCTACTTAC
